# Population genetic consequences of the seasonal migrations of birds

**DOI:** 10.1101/2024.06.28.601242

**Authors:** T.M. Pegan, A.A. Kimmitt, B.W. Benz, B.C. Weeks, Y. Aubry, T.M. Burg, J. Hudon, A.W. Jones, J.J. Kirchman, K. Ruegg, B.M. Winger

## Abstract

Differences in life history can cause co-distributed species to display discordant population genetic patterns. In high-latitude animals, evolutionary processes may be especially influenced by long-distance seasonal migration, a widespread adaptation to seasonality. Although migratory movements are intuitively linked to dispersal, their evolutionary genetic consequences remain poorly understood. Using ∼1700 genomes from 35 co-distributed boreal-breeding bird species, we reveal that most long-distance migrants exhibit spatial genetic structure, revealing evolutionary effects of philopatry rather than dispersal. We further demonstrate that migration distance and genetic diversity are strongly positively correlated in our study species. This striking relationship suggests that the adaptive seasonal shifts in biogeography that long-distance migratory species undergo each year lends them enhanced population stability that preserves genetic diversity relative to shorter-distance migrants that winter at higher latitudes. Our results suggest that the major impact of long-distance seasonal migration on population genetic evolution occurs through promotion of demographic stability, rather than facilitation of dispersal.
