## Supplementary material for "Population genetic consequences of the seasonal migrations of birds": Data S2

### Sheet: Data S2
Species	Reference genome GenBank assembly	Reference genome species	SNPs analyzed in PCA	Length of random genome subset used to estimate θπ
Picoides arcticus	GCA_014839835.1	Picoides pubescens	9325085	121196884
Dryobates villosus	GCA_014839835.1	Picoides pubescens	17720295	118274137
Sphyrapicus varius	GCA_014839835.1	Picoides pubescens	15445280	102959507
Empidonax alnorum	GCA_009829145.1	Chiroxiphia lanceolata	26559237	108945415
Empidonax flaviventris	GCA_009829145.1	Chiroxiphia lanceolata	17283504	90158857
Empidonax minimus	GCA_009829145.1	Chiroxiphia lanceolata	17477644	69345341
Perisoreus canadensis	GCA_020740725.1	Corvus hawaiiensis	10497402	123393543
Vireo olivaceus	GCA_020740725.1	Corvus hawaiiensis	31651417	117695275
Vireo philadelphicus	GCA_020740725.1	Corvus hawaiiensis	27532101	123389656
Vireo solitarius	GCA_020740725.1	Corvus hawaiiensis	17520997	121016998
Poecile atricapillus	GCA_001522545.3	Parus major	17248392	103010138
Poecile hudsonicus	GCA_001522545.3	Parus major	9578889	88937831
Corthylio calendula	GCA_018697195.1	Certhia americana	16766480	112257972
Regulus satrapa	GCA_018697195.1	Certhia americana	17988155	112664396
Certhia americana	GCA_018697195.1	Certhia americana	11338226	121487887
Troglodytes hiemalis	GCA_018697195.1	Certhia americana	17622442	106416587
Catharus fuscescens	GCA_009819885.2	Catharus ustulatus	35677180	100376588
Catharus guttatus	GCA_009819885.2	Catharus ustulatus	23301650	119430107
Catharus ustulatus	GCA_009819885.2	Catharus ustulatus	32394561	115622453
Junco hyemalis	GCA_003829775.2	Junco hyemalis	11889443	101903519
Melospiza lincolnii	GCA_003829775.2	Junco hyemalis	23709552	96368902
Zonotrichia albicollis	GCA_003829775.2	Junco hyemalis	11851497	79123742
Cardellina canadensis	GCA_001746935.2	Setophaga coronata	24179480	89642838
Geothlypis philadelphia	GCA_009764595.1	Geothlypis trichas	33930269	103094116
Oporornis agilis	GCA_009764595.1	Geothlypis trichas	35593575	104242585
Leiothlypis peregrina	GCA_001746935.2	Setophaga coronata	32637118	99229949
Leiothlypis ruficapilla	GCA_001746935.2	Setophaga coronata	17403822	95799251
Setophaga castanea	GCA_001746935.2	Setophaga coronata	28526191	93255402
Setophaga coronata	GCA_001746935.2	Setophaga coronata	18673928	100820862
Setophaga fusca	GCA_001746935.2	Setophaga coronata	30620914	105174565
Setophaga magnolia	GCA_001746935.2	Setophaga coronata	30025527	103981181
Setophaga palmarum	GCA_001746935.2	Setophaga coronata	23008752	104567527
Setophaga pensylvanica	GCA_001746935.2	Setophaga coronata	30693752	102415306
Setophaga tigrina	GCA_001746935.2	Setophaga coronata	20673474	109562904
Setophaga virens	GCA_001746935.2	Setophaga coronata	12214860	104319792

### Sheet: Table Caption
Bioinformatic metadata for each species, including GenBank accession numbers of reference genomes and the numbers of loci used in bioinformatic analyses. These numbers reflect how many loci were analyzed after filtering. Variation in the outcome of filtering (e.g. the number of regions excluded based on filtering of inversion polymorphisms) is responsible for some interspecific variation in these…
